# Study of excess manganese stress response highlights the central role of manganese exporter Mnx for holding manganese homeostasis in the cyanobacterium *Synechocystis sp.* PCC 6803

**DOI:** 10.1101/2024.08.16.608223

**Authors:** Mara Reis, Sanja Zenker, Prisca Viehöver, Karsten Niehaus, Andrea Bräutigam, Marion Eisenhut

## Abstract

Cellular levels of the essential micronutrient manganese (Mn) need to be carefully balanced within narrow boarders. In cyanobacteria, sufficient Mn supply is critical for assuring the function of the oxygen-evolving complex as central part of the photosynthetic machinery. However, Mn accumulation is fatal for the cells. The reason for the observed cytotoxicity is unclear. To understand the causality behind Mn toxicity in cyanobacteria, we investigated the impact of excess Mn on physiology and global gene expression in the model organism *Synechocystis* sp. PCC 6803. We compared the response of the wild type and the knock-out mutant in the manganese exporter (Mnx), Δ*mnx,* which is disabled in the export of surplus Mn and thus functions as model for toxic Mn overaccumulation. While growth and pigment accumulation in Δ*mnx* was severely impaired 24 h after addition of 10-fold Mn, the wild type was not affected and thus mounted an adequate transcriptional response. RNA-seq data analysis revealed that the Mn stress transcriptomes were partly resembling an iron limitation transcriptome. However, the expression of iron limitation signature genes *isiABDC* was not affected by the Mn treatment, indicating that Mn excess is not accompanied by iron limitation in *Synechocystis.* We suggest that the Ferric uptake regulator, Fur, gets partially mismetallated under Mn excess conditions and thus interferes with an iron-dependent transcriptional response. To encounter mismetallation and other Mn-dependent problems on protein level, the cells invest into transcripts of ribosomes, proteases, and chaperones. In case of the Δ*mnx* mutant the consequences of the disability to export excess Mn from the cytosol manifest in additionally impaired energy metabolism and oxidative stress transcriptomes with fatal outcome. This study emphasizes the central importance of Mn homeostasis and the transporter Mnx’s role in restoring and holding it.
