## Supplementary material for "Study of excess manganese stress response highlights the central role of manganese exporter Mnx for holding manganese homeostasis in the cyanobacterium *Synechocystis sp.* PCC 6803": Table S2

### Sheet: S2
Table S2: Functional classification of the component loading of the principal component analysis shown in Figure 2B. The six transcripts with the highest impact in principal component 1 (PC1) and 2 are shown, respectively.
	gene loci	gene name	WT log2FC	Δmnx log2FC	WT q-value	Δmnx q-value	KEGG map	KEGG map name	location or pathway	gene function
PC1	sll1185	hemF	-1.42253	-2.19824	1.95949e-69	4.69717e-121	map00860	Porphyrin metabolism [PATH:ko00860]	cytoplasm	Involved in the heme and chlorophyll biosynthesis. Catalyzes the aerobic oxidative decarboxylation of propionate groups of rings A and B of coproporphyrinogen-III to yield the vinyl groups in protoporphyrinogen-IX
	slr2051	cpcG	-0.590645	-1.05636	7.38935e-13	1.82478e-76	map00194	Photosynthesis proteins [BR:ko00194]	cellular thylakoid membrane	Phycobilisome Linker polypeptide
	slr0554	-	-0.518035	-0.808905	2.15868e-08	9.31957e-36	NA	NA	-	Domain of unknown function (DUF3854)
	ssr3383	apcC	-1.01652	-2.22389	1.57843e-33	3.6183e-131	map00194	Photosynthesis proteins [BR:ko00194]	cellular thylakoid membrane	Rod linker protein, associated with allophycocyanin. Linker polypeptides determine the state of aggregation and the location of the disk-shaped phycobiliprotein units within the phycobilisome and modulate their spectroscopic properties in order to mediate a directed and optimal energy transfer (By similarity)
	slr0506	por	-0.667198	-0.878993	1.19224e-13	1.19101e-31	map00860	Porphyrin metabolism [PATH:ko00860]	-	protochlorophyllide reductase, Enoyl-(Acyl carrier protein) reductase
	slr1311	psbA2	0.404608	0.241872	1.3587e-16	0.0739973	map00194	Photosynthesis proteins [BR:ko00194]	cellular thylakoid membrane	D1
PC2	sll0681	pstC1	-0.697442	0.0425405	8.18826e-18	0.602755	map02000	Transporters [BR:ko02000]	-	probably responsible for the translocation of the substrate across the membrane
	sll0682	pstA1	-0.629222	0.166027	2.19425e-10	0.71798	map02000	Transporters [BR:ko02000]	cell membrane	Binding-protein-dependent transport system inner membrane component
	slr1392	feoB	-0.408294	0.236151	5.18935e-06	0.195269	map02000	Transporters [BR:ko02000]	cell inner membrane	transporter of a GTP-driven Fe(2 ) uptake system
	slr1277	pilQ	-0.467406	0.0546007	1.11232e-09	0.415207	map02035	Bacterial motility proteins [BR:ko02035]	-	Bacterial type II/III secretion system short domain
	sll0182	-	-0.522343	0.166156	8.34102e-09	0.646398	map02000	Transporters [BR:ko02000]	cell inner membrane	SbmA/BacA-like family
	sll1106	-	0.480225	-0.016066	2.91549e-12	0.27173	NA	NA	-	Domain of unknown function (DUF1269)
