## Supplementary material for "Study of excess manganese stress response highlights the central role of manganese exporter Mnx for holding manganese homeostasis in the cyanobacterium *Synechocystis sp.* PCC 6803": Table S3

### Sheet: S3
Table S3: KEGG map enrichment of the PCA eigenvalues of components PC1 and PC2 with a cut-off of |0.015| for eigenvalues and a cut-off of p<0.01 (uncorrected) for enrichments.
PC1 - negative eigenvalues
Pathway	p_value	Number_DEGs	Number_genes_pathway	q_value	Pathway_name
map00194	1.78367e-11	50	79	4.42351e-09	Photosynthesis proteins [BR:ko00194]
map00196	1.51449e-08	14	14	1.87796e-06	Photosynthesis - antenna proteins [PATH:ko00196]
map00195	3.82737e-06	35	64	0.000316396	Photosynthesis [PATH:ko00195]
map00710	0.00313515	11	18	0.194379	Carbon fixation in photosynthetic organisms [PATH:ko00710]
PC1 - positive eigenvalues
Pathway	p_value	Number_DEGs	Number_genes_pathway	q_value	Pathway_name
map03011	0.00165752	24	50	0.205533	Ribosome [BR:ko03011]
map03010	0.00115795	24	49	0.205533	Ribosome [PATH:ko03010]
PC2 - negative eigenvalues
Pathway	p_value	Number_DEGs	Number_genes_pathway	q_value	Pathway_name
map03011	3.40395e-08	24	50	4.2209e-06	Ribosome [BR:ko03011]
map03010	2.05081e-08	24	49	4.2209e-06	Ribosome [PATH:ko03010]
map00195	0.00591169	18	64	0.4887	Photosynthesis [PATH:ko00195]
PC2 - positive eigenvalues
Pathway	p_value	Number_DEGs	Number_genes_pathway	q_value	Pathway_name
map02048	7.14698e-06	22	38	0.00177245	Prokaryotic defense system [BR:ko02048]
map02000	0.000425402	61	174	0.0527498	Transporters [BR:ko02000]
map99996	0.00115542	12	21	0.0955149	General function prediction only
map02010	0.00748081	26	69	0.46381	ABC transporters [PATH:ko02010]
