## Supplementary material for "Study of excess manganese stress response highlights the central role of manganese exporter Mnx for holding manganese homeostasis in the cyanobacterium *Synechocystis sp.* PCC 6803": Table S5

### Sheet: S5
Table S5: Gene loci, log2-fold changes and q-values of WT and ∆mnx mutant line from the outliers observed in the scatterplot shown in Figure 2E. Additionally, location of the corresponding gene loci (chromosomal or on one of the extrachromosomal megaplasmids) and gene function are annotated.
gene loci	gene name	WT log2FC	Δmnx log2FC	WT q-value	Δmnx q-value	location	gene function
sll1405	exbD1	-2.76171	-1.53587	4.12727e-18	3.08709e-08	chromosome	siderophore transporter ExbD1
sll1863	-	2.24945	2.85097	3.37061e-128	1.01654e-202	chromosome	hypothetical protein
sll1878	futC	-1.1892	-2.59457	2.07321e-37	3.54249e-190	chromosome	iron(III)- ABC transporter ATP-binding protein
sll6093	-	-5.46434	-5.39891	2.25832e-41	7.9648e-46	pSYSX	ParA family protein
sll6098	-	-7.2497	-7.23331	2.96468e-192	2.93166e-191	pSYSX	Fic family protein
sll6109	-	-6.11034	-6.18168	2.01415e-70	1.23706e-73	pSYSX	site-specific integrase
slr1291	ndhD2	1.81622	2.95085	8.32677e-177	8.12381e-220	chromosome	ferredoxin-plastoquinone oxidoreductase subunit D2
slr6001	-	-10.0172	-9.87363	0	0	pSYSX	hybrid sensor histidine kinase/response regulator
slr6097	-	-7.70323	-7.57289	8.7777e-242	2.16696e-237	pSYSX	type I restriction-modification enzyme specificity subunit S
slr6100	-	-12.6794	-11.7827	0	0	pSYSX	type II toxin-antitoxin system HigB family toxin
slr6101	-	-8.96652	-8.84482	1.73772e-193	0	pSYSX	transcriptional regulator
slr6102	-	-9.23207	-9.07876	0	0	pSYSX	type I restriction-modification enzyme endonuclease subunit R
slr6103	-	-6.95891	-6.76649	4.38746e-138	7.11901e-120	pSYSX	SprT family zinc-dependent metalloprotease
slr6104	-	-6.68505	-6.56905	1.6039e-84	1.72694e-78	pSYSX	hypothetical protein
slr6106	-	-4.79268	-4.92207	7.50523e-38	5.92677e-39	pSYSX	AIPR family protein
slr6107	-	-4.46719	-3.98181	4.42751e-22	7.92315e-18	pSYSX	CAP domain-containing protein
slr6108	-	-6.17454	-6.01962	3.58946e-74	1.58687e-75	pSYSX	NERD domain-containing protein
slr6110	-	-10.0337	-9.72982	0	0	pSYSX	EAL domain-containing protein
slr7097	alkB	-2.66307	-2.31449	3.53777e-160	3.64594e-119	pSYSA	alpha-ketoglutarate-dependent dioxygenase AlkB
ssl0738	-	-1.18013	-2.66023	1	0.202982	chromosome	type II toxin-antitoxin system HicB family antitoxin
ssl5129	-	2.41312	1.73067	0.658739	0.325293	pSYSM	hypothetical protein
