## Supplementary material for "Study of excess manganese stress response highlights the central role of manganese exporter Mnx for holding manganese homeostasis in the cyanobacterium *Synechocystis sp.* PCC 6803": Table S6

### Sheet: S6
Table S6: Subset of the 81 genes that fall away from the linear relationship in the scatterplot (Fig. 2E). Given are gene loci, annotated protein function, log2-fold changes, and q-values of WT and ∆mnx mutant.
protein_id	target_id	mean_wt_control	mean_wt_plusMn	mean_mut_control	mean_mut_plusMn	wt_log2FC	mut_log2FC	wt_q_value	mut_q_value	opposite	position	Description	Preferred_name	EC	PFAMs	loci	gene loci
WP_010873392.1	lcl|NC_000911.1_cds_WP_010873392.1_2286	28.0282	6.28664	17.3096	20.241	-1.99413	0.214253	0.00199776	0.826538	TRUE	2286	Transposase	-	-	DDE_3,HTH_Tnp_IS630	NA	NA
3327	lcl|NC_005230.1_cds_3327	218.019	111.828	161.785	194.334	-0.956935	0.26298	2.90696e-05	0.419637	TRUE	3327	NA	NA	NA	NA	NA	NA
WP_010873931.1	lcl|NC_000911.1_cds_WP_010873931.1_2854	402.848	224.023	860.682	950.973	-0.843741	0.143766	2.06559e-20	0.899747	TRUE	2854	ATPase, P-type (transporting), HAD superfamily, subfamily IC	-	3.6.3.3,3.6.3.5	E1-E2_ATPase,Hydrolase	SGL_RS16085	slr0797
WP_020861624.1	lcl|NC_000911.1_cds_WP_020861624.1_1063	241.597	137.292	242.843	249.409	-0.810848	0.0383336	1.097e-08	0.631047	TRUE	1063	Pyridoxal-dependent decarboxylase, C-terminal sheet domain	napC	4.1.1.96	Orn_DAP_Arg_deC	SGL_RS07180	sll0873
WP_010871299.1	lcl|NC_000911.1_cds_WP_010871299.1_97	75.0247	43.8641	75.2103	88.8771	-0.760906	0.237969	0.00124924	0.472126	TRUE	97	prlF antitoxin for toxin YhaV_toxin	-	-	PrlF_antitoxin	SGL_RS02345	slr0724
WP_010872240.1	lcl|NC_000911.1_cds_WP_010872240.1_1074	104.085	63.5766	112.939	117.928	-0.70247	0.0618166	9.56471e-05	0.842897	TRUE	1074	COGs COG4636 conserved	-	-	Uma2	SGL_RS07225	slr0885
WP_010873567.1	lcl|NC_000911.1_cds_WP_010873567.1_2471	407.29	250.778	380.921	392.351	-0.697442	0.0425405	8.18826e-18	0.602755	TRUE	2471	probably responsible for the translocation of the substrate across the membrane	pstC	-	BPD_transp_1	SGL_RS14195	sll0681
WP_010873565.1	lcl|NC_000911.1_cds_WP_010873565.1_2469	187.457	118.46	163.069	203.628	-0.657701	0.318701	3.16252e-07	0.115765	TRUE	2469	Part of the ABC transporter complex PstSACB involved in phosphate import. Responsible for energy coupling to the transport system	pstB1	3.6.3.27	ABC_tran	SGL_RS14185	sll0683
WP_011153678.1	lcl|NC_005230.1_cds_WP_011153678.1_3313	75.8387	47.7713	72.221	73.5135	-0.6558	0.0252453	0.000501443	0.62024	TRUE	3313	WYL domain	-	-	WYL	SGL_RS00670	sll7009
WP_010873566.1	lcl|NC_000911.1_cds_WP_010873566.1_2470	204.14	131.628	192.289	215.863	-0.629222	0.166027	2.19425e-10	0.71798	TRUE	2470	Binding-protein-dependent transport system inner membrane component	pstA	-	BPD_transp_1	SGL_RS14190	sll0682
WP_010872485.1	lcl|NC_000911.1_cds_WP_010872485.1_1332	286.435	185.599	260.06	281.28	-0.623288	0.112747	2.79833e-09	1	TRUE	1332	Sulfite exporter TauE/SafE	-	-	TauE	SGL_RS08490	slr1262
WP_010872524.1	lcl|NC_000911.1_cds_WP_010872524.1_1371	385.801	251.204	349.861	355.465	-0.617	0.0228608	3.55174e-09	0.510499	TRUE	1371	transposase or invertase	-	-	DUF4351	SGL_RS08690	slr1712
WP_010872954.1	lcl|NC_000911.1_cds_WP_010872954.1_1825	885.129	587.253	884.273	1105.96	-0.59108	0.322416	3.97902e-11	0.208901	TRUE	1825	Provides the precursors necessary for DNA synthesis. Catalyzes the biosynthesis of deoxyribonucleotides from the corresponding ribonucleotides	nrdA	1.17.4.1	ATP-cone,LAGLIDADG_3,Ribonuc_red_lgC,Ribonuc_red_lgN	SGL_RS10995	slr1164
WP_010873564.1	lcl|NC_000911.1_cds_WP_010873564.1_2468	199.54	133.038	184.641	210.584	-0.581244	0.188721	6.79544e-07	0.535036	TRUE	2468	Part of the ABC transporter complex PstSACB involved in phosphate import. Responsible for energy coupling to the transport system	pstB	3.6.3.27	ABC_tran	SGL_RS14180	sll0684
WP_010874173.1	lcl|NC_000911.1_cds_WP_010874173.1_3106	86.7091	58.0724	74.9831	90.831	-0.570242	0.273301	0.00315768	0.38284	TRUE	3106	-	-	-	-	SGL_RS17370	slr0667
WP_010871838.1	lcl|NC_000911.1_cds_WP_010871838.1_656	1242.37	841.143	1059.32	2265.13	-0.562116	1.09573	0.00269319	1.31424e-21	TRUE	656	PFAM Chlorophyll A-B binding protein	hliA	-	Chloroa_b-bind	SGL_RS05130	ssl2542
WP_010873651.1	lcl|NC_000911.1_cds_WP_010873651.1_2561	345.158	240.009	323.895	363.553	-0.522343	0.166156	8.34102e-09	0.646398	TRUE	2561	SbmA/BacA-like family	-	-	ABC_membrane_2,ABC_tran	SGL_RS14635	sll0182
WP_010872484.1	lcl|NC_000911.1_cds_WP_010872484.1_1331	320.634	223.036	326.887	384.229	-0.521693	0.23252	3.80044e-05	0.147422	TRUE	1331	Rhodanese Homology Domain	-	-	DUF2892,Rhodanese	SGL_RS08485	slr1261
WP_041425833.1	lcl|NC_000911.1_cds_WP_041425833.1_2228	119.832	83.6515	110.156	117.209	-0.51339	0.0887534	0.000197881	0.921319	TRUE	2228	GDSL-like Lipase/Acylhydrolase	-	-	Lipase_GDSL	SGL_RS13000	slr0386
WP_011153735.1	lcl|NC_005230.1_cds_WP_011153735.1_3366	173.437	121.508	151.947	163.185	-0.509835	0.10229	0.000223542	0.938522	TRUE	3366	RAMP superfamily	-	-	RAMPs	SGL_RS00940	sll7066
WP_010872378.1	lcl|NC_000911.1_cds_WP_010872378.1_1221	502.874	357.705	429.244	472.138	-0.490263	0.137108	8.03704e-09	0.923548	TRUE	1221	Glycosyl transferase family 41	-	-	Glyco_transf_41,TPR_11	SGL_RS07930	slr1816
WP_010873370.1	lcl|NC_000911.1_cds_WP_010873370.1_2262	91.8551	65.3814	78.4001	85.6939	-0.484202	0.126789	0.00421059	0.915227	TRUE	2262	ABC-type transport system involved in resistance to organic solvents periplasmic component	-	-	MlaD	NA	NA
WP_011153566.1	lcl|NC_005229.1_cds_WP_011153566.1_3481	103.138	73.52	101.566	104.964	-0.482795	0.0470171	0.00443141	0.738514	TRUE	3481	DDE superfamily endonuclease	-	-	DDE_5	SGL_RS00135	slr5029
WP_020862340.1	lcl|NC_000911.1_cds_WP_020862340.1_1767	1760.67	1273.16	1846.5	1917.76	-0.467406	0.0546007	1.11232e-09	0.415207	TRUE	1767	Bacterial type II/III secretion system short domain	gspD	-	AMIN,STN,Secretin,Secretin_N	SGL_RS10700	slr1277
WP_011153757.1	lcl|NC_005230.1_cds_WP_011153757.1_3387	90.7941	65.7445	78.8147	81.2223	-0.459753	0.0428753	0.00537928	0.709307	TRUE	3387	PFAM CRISPR-associated protein (Cas_Cmr3)	-	-	Cas_Cmr3	SGL_RS01045	sll7089
WP_010872482.1	lcl|NC_000911.1_cds_WP_010872482.1_1329	504.964	368.075	492.762	700.591	-0.455118	0.506814	0.00266732	3.56685e-07	TRUE	1329	Thiolesterase that catalyzes the hydrolysis of S-D- lactoyl-glutathione to form glutathione and D-lactic acid	-	-	-	SGL_RS08475	slr1259
WP_010872384.1	lcl|NC_000911.1_cds_WP_010872384.1_1227	583.072	427.098	553.385	554.944	-0.448206	0.00405134	3.05344e-07	0.401656	TRUE	1227	Domain of unknown function DUF29	-	-	DUF29	SGL_RS07960	sll1692
WP_010871230.1	lcl|NC_000911.1_cds_WP_010871230.1_25	252.464	188.674	227.144	239.752	-0.418257	0.0776081	0.000309315	0.774073	TRUE	25	TonB dependent receptor	-	-	AMIN,Plug,TonB_dep_Rec	SGL_RS01990	sll1406
WP_223211359.1	lcl|NC_000911.1_cds_WP_223211359.1_1358	90.737	67.9081	73.1469	79.1339	-0.41283	0.112026	0.00750821	1	TRUE	1358	Thiolase, C-terminal domain	phaA	2.3.1.9	Thiolase_C,Thiolase_N	SGL_RS08620	slr1993
WP_010872298.1	lcl|NC_000911.1_cds_WP_010872298.1_1137	181.019	135.951	172.598	187.763	-0.41043	0.12083	0.0016369	0.989707	TRUE	1137	Pirin	-	-	Pirin	SGL_RS07530	sll1773
WP_010871837.1	lcl|NC_000911.1_cds_WP_010871837.1_655	424.582	319.682	381.255	449.237	-0.408294	0.236151	5.18935e-06	0.195269	TRUE	655	transporter of a GTP-driven Fe(2 ) uptake system	feoB	-	FeoB_C,FeoB_N,Gate	SGL_RS05125	slr1392
WP_010872375.1	lcl|NC_000911.1_cds_WP_010872375.1_1218	251.651	191.387	240.044	278.615	-0.39314	0.214144	0.00568093	0.2919	TRUE	1218	Domain of unknown function DUF29	-	-	DUF29,DUF433	SGL_RS07915	slr1813
WP_010873409.1	lcl|NC_000911.1_cds_WP_010873409.1_2304	163.212	125.452	152.663	155.391	-0.376973	0.0253948	0.00228685	0.443516	TRUE	2304	SbcCD cleaves DNA hairpin structures. These structures can inhibit DNA replication and are intermediates in certain DNA recombination reactions. The complex acts as a 3'- 5' double strand exonuclease that can open hairpins. It also has a 5' single-strand endonuclease activity	sbcD	-	Metallophos	SGL_RS13370	sll0021
WP_010872295.1	lcl|NC_000911.1_cds_WP_010872295.1_1131	300.879	231.674	292.395	331.814	-0.375663	0.181873	0.000540705	0.480539	TRUE	1131	transposase or invertase	-	-	DUF4351	SGL_RS07505	sll1774
WP_010873898.1	lcl|NC_000911.1_cds_WP_010873898.1_2818	149.19	115.17	139.329	149.696	-0.370547	0.102829	0.00905441	0.968237	TRUE	2818	Protein of unknown function (DUF3641)	-	-	DUF3641,Fer4_12,Radical_SAM	SGL_RS15905	slr0304
WP_010874244.1	lcl|NC_000911.1_cds_WP_010874244.1_3182	334.687	258.711	288.15	339.779	-0.370209	0.237019	0.000312811	0.27173	TRUE	3182	calcium- and calmodulin-responsive adenylate cyclase activity	-	3.4.24.40	DUF5011,HemolysinCabind,Laminin_G_3,PPC,Peptidase_M10_C,Peptidase_S8	SGL_RS17765	sll0723
WP_010873536.1	lcl|NC_000911.1_cds_WP_010873536.1_2439	233.23	180.261	223.467	225.218	-0.369864	0.0112101	0.00156847	0.251341	TRUE	2439	damaged site, the DNA wraps around one UvrB monomer. DNA wrap is dependent on ATP binding by UvrB and probably causes local melting of the DNA helix, facilitating insertion of UvrB beta-hairpin between the DNA strands. Then UvrB probes one DNA strand for the presence of a lesion. If a lesion is found the UvrA subunits dissociate and the UvrB-DNA preincision complex is formed. This complex is subs…	uvrB	-	Helicase_C,ResIII,UVR,UvrB	SGL_RS14040	sll0459
WP_010873936.1	lcl|NC_000911.1_cds_WP_010873936.1_2859	283.175	219.622	452.694	459.952	-0.365205	0.0228969	0.00759352	0.494705	TRUE	2859	Transcriptional regulatory protein, C terminal	-	-	Response_reg,Trans_reg_C	SGL_RS16110	sll0789
WP_010873934.1	lcl|NC_000911.1_cds_WP_010873934.1_2857	300.56	233.34	417.895	548.995	-0.363839	0.392827	0.000295554	0.0248413	TRUE	2857	haloacid dehalogenase-like hydrolase	-	3.6.3.3,3.6.3.5	E1-E2_ATPase,HMA,Hydrolase	SGL_RS16100	slr0798
WP_010872529.1	lcl|NC_000911.1_cds_WP_010872529.1_1376	201.161	156.124	191.082	209.546	-0.363603	0.132409	0.00678428	0.930213	TRUE	1376	Fatty acid desaturase	-	-	FA_desaturase	SGL_RS08715	sll1611
WP_010871571.1	lcl|NC_000911.1_cds_WP_010871571.1_382	500.732	389.449	441.409	463.077	-0.361782	0.068984	0.00326073	1	TRUE	382	Belongs to the UPF0367 family	-	-	-	SGL_RS03760	ssl1972
WP_010872600.1	lcl|NC_000911.1_cds_WP_010872600.1_1453	459.174	358.711	422.596	470.885	-0.355344	0.155747	0.000370913	0.652817	TRUE	1453	Putative restriction endonuclease	-	-	Uma2	SGL_RS09085	slr2084
WP_010873999.1	lcl|NC_000911.1_cds_WP_010873999.1_2921	247.899	194.451	224.718	289.149	-0.348755	0.362274	0.00331491	0.00217102	TRUE	2921	Putative restriction endonuclease	-	-	Uma2	SGL_RS16425	sll0740
WP_010873519.1	lcl|NC_000911.1_cds_WP_010873519.1_2420	1064.89	837.559	990.248	1000.89	-0.346068	0.0154119	0.00098945	0.248208	TRUE	2420	Type II secretion system (T2SS), protein E, N-terminal domain	pilB	-	T2SSE,T2SSE_N	SGL_RS13950	slr0063
WP_010873276.1	lcl|NC_000911.1_cds_WP_010873276.1_2165	425.922	337.344	419.97	435.95	-0.335485	0.0537514	0.000914694	0.470276	TRUE	2165	Multicopper oxidase	-	-	-	SGL_RS12680	slr0168
WP_010871706.1	lcl|NC_000911.1_cds_WP_010871706.1_521	539.778	428.666	559.077	914.886	-0.331822	0.709543	0.000931591	5.63824e-11	TRUE	521	Glutaredoxin	ycf64	-	Glutaredoxin	SGL_RS04455	slr1846
WP_020861916.1	lcl|NC_000911.1_cds_WP_020861916.1_3184	307.015	245.648	274.675	303.343	-0.320545	0.142729	0.00416734	0.85779	TRUE	3184	Haemolysin-type calcium-binding repeat (2 copies)	-	-	HemolysinCabind	SGL_RS17780	sll0721
WP_010874282.1	lcl|NC_000911.1_cds_WP_010874282.1_3226	451.24	362.052	387.471	458.68	-0.316912	0.242825	0.00305094	0.230344	TRUE	3226	Essential cell division protein that forms a contractile ring structure (Z ring) at the future cell division site. The regulation of the ring assembly controls the timing and the location of cell division. One of the functions of the FtsZ ring is to recruit other cell division proteins to the septum to produce a new cell wall between the dividing cells. Binds GTP and shows GTPase activity	-	-	Tubulin_2	SGL_RS17985	sll0445
WP_010872149.1	lcl|NC_000911.1_cds_WP_010872149.1_975	425.185	341.418	397.282	431.344	-0.315722	0.118389	0.00155432	0.996339	TRUE	975	Fumarate reductase flavoprotein C-term	sdhA	1.3.5.1,1.3.5.4	FAD_binding_2,Succ_DH_flav_C	SGL_RS06730	slr1233
WP_010871811.1	lcl|NC_000911.1_cds_WP_010871811.1_630	537.521	431.865	510.326	557.892	-0.315086	0.128326	0.000657252	0.693578	TRUE	630	-	-	-	-	SGL_RS04995	slr1376
WP_010872124.1	lcl|NC_000911.1_cds_WP_010872124.1_950	663.745	533.821	637.142	665.104	-0.313744	0.0618696	0.00619625	0.764292	TRUE	950	Phosphoglycerate mutase family	-	3.1.3.73	His_Phos_1	SGL_RS06605	slr1748
WP_020861477.1	lcl|NC_000911.1_cds_WP_020861477.1_599	418.726	337.293	365.867	384.193	-0.311177	0.0703218	0.0078017	0.710028	TRUE	599	Wd-40 repeat	-	-	-	SGL_RS04840	sll0997
WP_010872897.1	lcl|NC_000911.1_cds_WP_010872897.1_1764	710.451	573.631	688.416	748.354	-0.308129	0.120272	0.00151576	1	TRUE	1764	Type IV pilus assembly protein PilM;	pilM	-	PilM_2	SGL_RS10685	slr1274
WP_010871480.1	lcl|NC_000911.1_cds_WP_010871480.1_287	822.176	664.955	727.598	954.842	-0.305776	0.391649	0.00373665	0.00019693	TRUE	287	FAD binding domain	ubiH	-	FAD_binding_3	SGL_RS03280	slr1300
WP_010874158.1	lcl|NC_000911.1_cds_WP_010874158.1_3090	539.091	436.674	523.747	557.461	-0.303347	0.0898346	0.00344206	0.78639	TRUE	3090	ACT domain	lysC	2.7.2.4	AA_kinase,ACT,ACT_7	SGL_RS17290	slr0657
WP_010874095.1	lcl|NC_000911.1_cds_WP_010874095.1_3025	449.122	364.876	429.028	589.938	-0.298962	0.458579	0.00803413	0.000262948	TRUE	3025	-	-	-	-	SGL_RS16935	slr0552
WP_010873029.1	lcl|NC_000911.1_cds_WP_010873029.1_1902	561.804	456.649	521.565	567.054	-0.298391	0.120416	0.00333706	0.933595	TRUE	1902	Transcriptional regulatory protein, C terminal	rpaB	-	Response_reg,Trans_reg_C	SGL_RS11370	slr0947
WP_010872369.1	lcl|NC_000911.1_cds_WP_010872369.1_1211	276.948	225.169	259.174	283.183	-0.297416	0.127342	0.00799346	0.887015	TRUE	1211	-	-	-	-	SGL_RS07885	slr1809
WP_011153729.1	lcl|NC_005230.1_cds_WP_011153729.1_3360	336.606	273.986	299.787	342.461	-0.295983	0.191404	0.0069632	0.493603	TRUE	3360	von Willebrand factor type A domain	-	-	Macro,VWA	SGL_RS00910	slr7060
WP_010872005.1	lcl|NC_000911.1_cds_WP_010872005.1_824	323.546	264.788	298.36	356.036	-0.288148	0.254188	0.00613658	0.0930537	TRUE	824	Tetratricopeptide repeat	-	-	TPR_12,TPR_7,TPR_8	SGL_RS05980	slr1196
WP_010874094.1	lcl|NC_000911.1_cds_WP_010874094.1_3024	3256.15	2674.81	2848.97	3793.46	-0.283637	0.412948	0.00858875	0.000893054	TRUE	3024	activity. Involved in maturation of rRNA and in some organisms also mRNA maturation and or decay	rnj	-	Lactamase_B,RMMBL	SGL_RS16930	slr0551
WP_010872429.1	lcl|NC_000911.1_cds_WP_010872429.1_3002	19277.9	21197.3	18035.3	17459.4	0.136923	-0.0468153	0.00703231	0.0602493	TRUE	3002	Photosystem II (PSII) is a light-driven water plastoquinone oxidoreductase that uses light energy to abstract electrons from H(2)O, generating O(2) and a proton gradient subsequently used for ATP formation. It consists of a core antenna complex that captures photons, and an electron transfer chain that converts photonic excitation into a charge separation. The D1 D2 (PsbA PsbA) reaction center he…	psbD	1.10.3.9	Photo_RC	SGL_RS08205	sll0849
WP_010872429.1	lcl|NC_000911.1_cds_WP_010872429.1_3002	19277.9	21197.3	18035.3	17459.4	0.136923	-0.0468153	0.00703231	0.0602493	TRUE	3002	Photosystem II (PSII) is a light-driven water plastoquinone oxidoreductase that uses light energy to abstract electrons from H(2)O, generating O(2) and a proton gradient subsequently used for ATP formation. It consists of a core antenna complex that captures photons, and an electron transfer chain that converts photonic excitation into a charge separation. The D1 D2 (PsbA PsbA) reaction center he…	psbD	1.10.3.9	Photo_RC	SGL_RS16825	slr0927
WP_010873418.1	lcl|NC_000911.1_cds_WP_010873418.1_2313	15810	17399.8	14882.3	11355.4	0.138221	-0.390184	0.00504028	2.31269e-09	TRUE	2313	RuBisCO catalyzes two reactions the carboxylation of D- ribulose 1,5-bisphosphate, the primary event in carbon dioxide fixation, as well as the oxidative fragmentation of the pentose substrate in the photorespiration process. Both reactions occur simultaneously and in competition at the same active site	cbbL	4.1.1.39	RuBisCO_large,RuBisCO_large_N	SGL_RS13415	slr0009
WP_010874156.1	lcl|NC_000911.1_cds_WP_010874156.1_3088	394.108	437.126	379.147	372.892	0.149096	-0.0239326	0.00898584	0.180875	TRUE	3088	Domain of unknown function (DUF427)	-	-	NTP_transf_9	SGL_RS17275	slr0655
WP_020861638.1	lcl|NC_000911.1_cds_WP_020861638.1_1092	595.288	661.049	613.819	529.343	0.15093	-0.213236	0.00839199	3.25832e-05	TRUE	1092	Component of the cytochrome b6-f complex, which mediates electron transfer between photosystem II (PSII) and photosystem I (PSI), cyclic electron flow around PSI, and state transitions	petC	1.10.9.1	CytB6-F_Fe-S,Rieske	SGL_RS07320	sll1316
WP_197525966.1	lcl|NC_000911.1_cds_WP_197525966.1_3035	1195.43	1350.64	1244.5	1073.77	0.175977	-0.212695	0.0064778	0.00191099	TRUE	3035	electron donor, via FMN and iron-sulfur (Fe-S) centers, to quinones in the respiratory and or the photosynthetic chain. The immediate electron acceptor for the enzyme in this species is believed to be plastoquinone. Couples the redox reaction to proton translocation, and thus conserves the redox energy in a proton gradient. Cyanobacterial NDH-1 also plays a role in inorganic carbon- concentration	ndhE	1.6.5.3	Oxidored_q2	SGL_RS16985	sll0522
WP_010871936.1	lcl|NC_000911.1_cds_WP_010871936.1_757	464.748	527.301	442.987	436.284	0.181811	-0.0219486	0.00624582	0.110118	TRUE	757	ABC transporter transmembrane region	-	-	ABC_membrane,ABC_tran	SGL_RS05640	slr1149
WP_020862037.1	lcl|NC_000911.1_cds_WP_020862037.1_2740	169.001	194.952	153.257	118.147	0.204959	-0.3726	0.00544618	5.73183e-05	TRUE	2740	NMT1/THI5 like	-	-	NMT1,NMT1_2	SGL_RS15515	sll0473
WP_010873349.1	lcl|NC_000911.1_cds_WP_010873349.1_2241	2033.79	2370.02	2064.74	1976.82	0.220629	-0.0627512	0.000692903	0.121602	TRUE	2241	Binds directly to 23S ribosomal RNA and is necessary for the in vitro assembly process of the 50S ribosomal subunit. It is not involved in the protein synthesizing functions of that subunit	rplT	-	Ribosomal_L20	SGL_RS13065	sll0767
WP_223211305.1	lcl|NC_000911.1_cds_WP_223211305.1_3054	5309.11	6222.29	5305.85	5254.38	0.228935	-0.0140602	0.0013442	0.130793	TRUE	3054	-	-	-	-	SGL_RS17080	sll1338
WP_010872772.1	lcl|NC_000911.1_cds_WP_010872772.1_1635	564.249	665.118	538.486	519.464	0.23689	-0.0517876	9.65805e-05	0.121056	TRUE	1635	Ribosomal protein S2	rps2	-	Ribosomal_S2	SGL_RS10005	sll1260
WP_010872406.1	lcl|NC_000911.1_cds_WP_010872406.1_1249	1585.33	1876.64	1407.46	1330.58	0.24323	-0.0809727	0.00132707	0.0141559	TRUE	1249	Redoxin	-	-	Glutaredoxin,Redoxin	SGL_RS08075	sll1621
WP_010872388.1	lcl|NC_000911.1_cds_WP_010872388.1_1231	5460.29	6666.21	5261.33	4405.02	0.287841	-0.256224	8.45731e-08	7.02544e-06	TRUE	1231	Pyridoxal-phosphate dependent enzyme	-	4.2.3.1	PALP	SGL_RS07980	sll1688
WP_010872563.1	lcl|NC_000911.1_cds_WP_010872563.1_1415	173.289	212.003	173.599	169.097	0.289389	-0.0376858	0.00282681	0.268202	TRUE	1415	Cob(I)alamin adenosyltransferase N terminal	cobO	2.5.1.17	Co_AT_N,CobA_CobO_BtuR	SGL_RS08905	slr0260
WP_010871948.1	lcl|NC_000911.1_cds_WP_010871948.1_769	1391.27	1712.51	1332.91	1230.42	0.299515	-0.115339	6.13657e-08	0.00402721	TRUE	769	Plays an important role in the de novo pathway of purine nucleotide biosynthesis. Catalyzes the first committed step in the biosynthesis of AMP from IMP	purA	6.3.4.4	Adenylsucc_synt	SGL_RS05700	sll1823
WP_010872304.1	lcl|NC_000911.1_cds_WP_010872304.1_1144	349.702	443.85	343.358	327.552	0.343072	-0.0677896	0.000406253	0.279559	TRUE	1144	-	-	-	-	SGL_RS07565	ssl3383
WP_010873979.1	lcl|NC_000911.1_cds_WP_010873979.1_2901	72.7745	95.1681	78.4014	76.3609	0.382437	-0.0375605	0.00938287	0.570104	TRUE	2901	Endoribonuclease L-PSP	tdcF	3.5.99.10	Ribonuc_L-PSP	SGL_RS16325	slr0709
WP_010872492.1	lcl|NC_000911.1_cds_WP_010872492.1_1339	275.922	363.577	276.261	273.136	0.396745	-0.0163538	9.06539e-08	0.216279	TRUE	1339	Channel that permits osmotically driven movement of water in both directions. It is involved in the osmoregulation and in the maintenance of cell turgor during volume expansion in rapidly growing cells. It mediates rapid entry or exit of water in response to abrupt changes in osmolarity	aqpZ	-	MIP	SGL_RS08525	slr2057
WP_010873415.1	lcl|NC_000911.1_cds_WP_010873415.1_2310	4547.12	6147.48	4818.4	4296.46	0.434962	-0.165369	4.2314e-14	0.000542321	TRUE	2310	Telomere recombination	-	2.7.7.87	Sua5_yciO_yrdC	SGL_RS13400	slr0006
WP_010874319.1	lcl|NC_000911.1_cds_WP_010874319.1_3265	523.7	730.936	507.172	501.545	0.480225	-0.016066	2.91549e-12	0.27173	TRUE	3265	Protein of unknown function (DUF1269)	-	-	DUF1269	SGL_RS18185	sll1106
