## Supplementary material for "Study of excess manganese stress response highlights the central role of manganese exporter Mnx for holding manganese homeostasis in the cyanobacterium *Synechocystis sp.* PCC 6803": Table S9

### Sheet: S9
Table S9: Overview of the transcript abundances of metal ion transporter in Synechocystis sp. PCC 6803. Gene loci, UniProtID, log2-fold changes and q-values of WT and ∆mnx mutant line and description and cellular localisation of the corresponding gene product are displayed for transporters of manganese, iron, calcium, copper, magnesium, molybdate, nickel, cobalt, zinc and potassium according to […
gene loci	Uniprot.ID	wt_log2FC	mut_log2FC	wt_q_value	mut_q_value	Description	Preferred_name	PFAMs	Gene.Product	Gene.Name	Other.Gene.Names	Localisation
Manganese transport
sll1598	Q79EF9	-2.25576	-1.67656	1.23e-64	5.75e-28	Zinc-uptake complex component A periplasmic	mntC	ZnuA	Mn transporter MntC	mntC	mntC	Unknown
sll1599	Q55281	-2.18726	-1.7784	5.67e-29	1.79e-15	AAA domain, putative AbiEii toxin, Type IV TA system	mntA	ABC_tran	manganese transport system ATP-binding protein MntA	mntA	mntA	Unknown
sll1600	Q55282	-0.247419	0.0668743	0.375477	0.870599	ABC 3 transport family	mntB	ABC-3	manganese transport system membrane protein MntB	mntB	mntB	Unknown
sll0615	P52876	-0.138423	-0.471646	0.603468	2.19e-09	Uncharacterized protein family UPF0016	mnx	UPF0016	Mn exporter	mnx	-	Unknown
slr1170	P74249	-0.356741	-0.144632	0.145416	0.339908	Uncharacterized protein family UPF0016	hmx1	UPF0016	Mn importer	hmx1	-	PM
ssr1558	P74779	0.0994756	0.619731	0.746112	0.0688427	Uncharacterized protein family UPF0016	hmx2	UPF0016	Mn importer	hmx2	-	PM
slr2048	P73091	0.787089	1.17321	3.8635e-27	1.84179e-32	Tetratricopeptide repeat	PratA	-	Mn importer	PratA	-	PM
Iron transport
sll1405	P72603	-2.76171	-1.53587	4.13e-18	3.09e-08	Biopolymer transport protein ExbD/TolR	-	ExbD	biopolymer transport ExbD protein homolog	exbD1	exbD; sll1405	PM
sll1404	P72604	-2.04694	-1.7381	4.72e-31	4.7e-21	MotA/TolQ/ExbB proton channel family	-	MotA_ExbB	biopolymer transport ExbB protein homolog	exbB1	exbB3; exbB; sll1404	PM
slr1295	P72827	-1.67287	-1.88236	2.71e-98	5.45e-125	Bacterial extracellular solute-binding protein	afuA	SBP_bac_6,SBP_bac_8	iron transport system substrate-binding protein	futA1	futA1; sufA; sufA1; idiA; futA	PM
slr1484	P72605	-1.57287	-1.9483	3.15e-44	4.47e-92	Gram-negative bacterial TonB protein C-terminal	-	TonB_C	TonB protein	tonB	tonB; slr1484	PM
slr0513	Q55835	-1.42434	-2.11638	8.21e-65	5.78e-134	Bacterial extracellular solute-binding protein	afuA	SBP_bac_6	iron transport system substrate-binding protein; periplasmic protein	futA2	futA2; idiA; futA	Soluble proteins
sll1878	P74127	-1.1892	-2.59457	2.07e-37	3.54e-190	ATPases associated with a variety of cellular activities	potA	ABC_tran,TOBE_2	iron(III)-transport ATP-binding protein	futC	futC	PM
slr1318	P72592	-0.778783	-0.653018	0.000883349	0.00210895	ATPases associated with a variety of cellular activities	fecE	ABC_tran	iron(III) dicitrate transport system ATP-binding protein	fecE	fecE	PM
sll0477	Q55834	-0.643473	-0.708359	4.66e-06	1.11e-12	MotA/TolQ/ExbB proton channel family	-	MotA_ExbB	putative biopolymer transport ExbB-like protein	exbB3	exbB1; exbB	PM
sll0478	Q55833	-0.53132	-1.06114	0.0280878	8.75e-06	Biopolymer transport protein ExbD/TolR	-	ExbD	TonB system transport protein ExbD3	exbD3	exbD	PM
slr1319	P72593	-0.456494	-0.249278	0.00784492	0.00570212	Periplasmic binding protein	-	Peripla_BP_2	iron(III) dicitrate transport system substrate-binding protein	fecB	fecB	PM
sll1406	P72602	-0.418257	0.0776081	0.000309315	0.774073	TonB dependent receptor	-	AMIN,Plug,TonB_dep_Rec	ferrichrome-iron receptor	fhuA	fhuA	Unknown
slr1392	P73182	-0.408294	0.236151	5.19e-06	0.195269	transporter of a GTP-driven Fe(2 ) uptake system	feoB	FeoB_C,FeoB_N,Gate	ferrous iron transport protein B	feoB	feoB	PM
slr1317	P72591	-0.257888	-0.111477	0.356646	0.282936	FecCD transport family	fecD	FecCD	ABC-type iron(III) dicitrate transport system permease protein	fecD	fecD	PM
sll1409	P72599	-0.195168	0.232096	0.411109	0.378687	TonB dependent receptor	-	AMIN,Plug,TonB_dep_Rec	ferrichrome-iron receptor	fhuA	fhuA	Unknown
slr1316	P72590	-0.190717	-0.142649	0.565623	0.173696	FecCD transport family	fecC	FecCD	ABC-type iron(III) dicitrate transport system permease protein	fecC	fecC	Unknown
sll1341	P24602	-0.185349	-0.458542	0.17339	1.05e-11	Iron-storage protein, whose ferroxidase center binds Fe(2 ) ions, oxidizes them by dioxygen to Fe(3 ), and participates in the subsequent Fe(3 ) oxide mineral core formation within the central cavity of the protein complex	-	Ferritin	bacterioferritin	bfrA	bfrA; sll1341	Soluble proteins
slr1490	P72609	-0.160889	0.0575887	0.608198	0.655409	COGs COG4773 Outer membrane receptor for ferric coprogen and ferric-rhodotorulic acid	-	AMIN,Plug,TonB_dep_Rec	ferrichrome-iron receptor	fhuA	fhuA	Unknown
sll0479	Q55832	-0.138712	-0.446232	0.855153	0.0488297	Biopolymer transport protein ExbD/TolR	-	ExbD	TonB system transport protein ExbD3	exbD3	exbD	PM
slr1890	P73287	-0.0971603	-0.267585	0.757877	1.1e-05	Iron-storage protein, whose ferroxidase center binds Fe(2 ) ions, oxidizes them by dioxygen to Fe(3 ), and participates in the subsequent Fe(3 ) oxide mineral core formation within the central cavity of the protein complex	-	Ferritin	bacterioferritin	bfrB	bfrB	Unknown
slr0678	P72942	0.11205	0.272118	0.0310856	0.0872755	Biopolymer transport protein ExbD/TolR	exbD	ExbD	biopolymer transport ExbD like protein	exbD2	exbD	Unknown
slr1491	P72610	0.137157	0.147375	0.362666	0.90224	COGs COG0614 ABC-type Fe3 -hydroxamate transport system periplasmic component	-	Peripla_BP_2	iron(III) dicitrate transport system substrate-binding protein	fecB	fecB	Unknown
slr0677	P72941	0.14474	0.442906	0.0222406	0.00010905	MotA/TolQ/ExbB proton channel family	exbB	MotA_ExbB	biopolymer transport ExbB like protein	exbB2	exbB2; exbB	PM
slr1492	P72611	0.176759	0.909816	0.307767	3.13e-05	Periplasmic binding protein	-	Peripla_BP_2	iron(III) dicitrate transport system substrate-binding protein	decB	fecB	PM
slr0327	Q55534	0.18638	0.420146	0.0010213	4.89e-05	Binding-protein-dependent transport system inner membrane component	thiP	BPD_transp_1	iron(III) ABC transporter; permease protein	futB	futB; hitB	PM
Calcium transport
slr0875	P73553	-0.444703	-0.233963	0.00683515	0.0137985	Channel that opens in response to stretch forces in the membrane lipid bilayer. May participate in the regulation of osmotic pressure changes within the cell	mscL	MscL	large-conductance mechanosensitive channel	mscL	mscL	Unknown
slr1336	P74072	-0.235755	0.121469	0.0606934	1	Sodium/calcium exchanger protein	chaA	Na_Ca_ex	H+/Ca2+ exchanger	synCax	cax; synCAX	TM
Copper transport
sll0788	Q55943	-0.794643	-0.305961	2.41e-19	1.99e-07	Domain of unknown function (DUF4142)	-	DUF305	copper binding protein	copM	copM; sll0788	Unknown
slr1950	P74512	-0.454341	-0.0973945	1.05e-06	0.0124488	Heavy-metal-associated domain	zntA	E1-E2_ATPase,HMA,Hydrolase	copper-transporting P-type ATPase CtaA	ctaA	ctaA	TM
sll1920	P73241	-0.145856	0.161311	0.495613	0.662923	Heavy-metal-associated domain	pacS	E1-E2_ATPase,HMA,Hydrolase	copper-transporting P-type ATPase PacS	pacS	pacS	PM
ssr2857	P73213	0.140091	-0.185823	0.591232	0.359556	Heavy-metal-associated domain	-	HMA	mercuric transport protein periplasmic component precursor	atx1	atx1; ssr2857	Soluble proteins
slr6042	Q6YRW2	0.576314	0.787798	1.44e-15	1.5e-14	Belongs to the membrane fusion protein (MFP) (TC 8.A.1) family	-	Biotin_lipoyl_2,HlyD_D23	probable cation efflux system protein; czcB homolog	copB	czcB; copB	Unknown
slr6044	Q6YRW0	0.647624	0.831248	6.92e-08	5.27e-13	-	-	-	copper resistance protein C	copC	copC	PM
slr6043	Q6YRW1	0.656679	1.11227	2.51e-21	4.99e-41	Belongs to the resistance-nodulation-cell division (RND) (TC 2.A.6) family	-	ACR_tran	probable cation efflux system protein; czcA homolog	copA	copA	PM
Magnesium transport
slr0014	Q57208	-0.214084	-0.178665	0.470799	0.160039	PFAM MgtC family	-	MgtC	Mg2+ transport ATPase	mgtC	mgtC	PM
slr1216	P73368	-0.0239284	0.35377	0.73274	0.0270115	MgtE intracellular N domain	mgtE	CBS,MgtE,MgtE_N	Mg2+ transport protein	mgtE	mgtE	PM
Molybdate transport
sll0739	Q55993	0.0269454	0.161954	0.72096	0.890463	Binding-protein-dependent transport system inner membrane component	modB	ABC_tran,BPD_transp_1	ATP-binding protein of molybdate ABC transporter	modBC	modBC	PM
sll0738	Q55994	0.135164	-0.0800655	0.470799	0.502289	Bacterial extracellular solute-binding protein	modA	SBP_bac_11	molybdate-binding periplasmic protein	modA	modA	Unknown
Nickel and cobalt transport
slr0797	Q59997	-0.843741	0.143766	2.07e-20	0.899747	ATPase, P-type (transporting), HAD superfamily, subfamily IC	-	E1-E2_ATPase,Hydrolase	cobalt-transporting P-type ATPase (cobalt efflux pump) involved in cobalt tolerance	coaT	coaT; corT; cadA; slr0797	PM
slr0795	Q55936	0.0944798	0.472042	0.526837	0.0768606	Phage lysozyme	-	Phage_lysozyme	cation efflux system protein involved in nickel and cobalt tolerance	nrsC	nrsC	Unknown
slr0796	Q55937	0.127855	0.0550427	0.0314919	0.638335	Transmembrane secretion effector	-	MFS_1	nickel permease involved in nickel and cobalt tolerance	nrsD	nrsD; nreB; nrsB	Unknown
slr0794	Q55935	0.331635	0.394915	2.29e-05	0.00428792	AcrB/AcrD/AcrF family	-	ACR_tran	cation efflux system protein involved in nickel and cobalt tolerance	nrsA	nrsA; czcA	Unknown
slr0944	P74311	0.369495	0.363329	0.00121013	0.125951	Sodium Bile acid symporter family	-	SBF	multidrug-efflux transporter	arsB	arsB; slr0944	Unknown
slr0793	Q55934	0.4359	0.87993	0.103341	0.00347815	Belongs to the membrane fusion protein (MFP) (TC 8.A.1) family	-	Biotin_lipoyl_2,HlyD_D23	cation efflux system protein involved in nickel and cobalt tolerance	nrsB	nrsB; slr0793	Unknown
Zinc transport
slr0798	Q59998	-0.363839	0.392827	0.000295554	0.0248413	haloacid dehalogenase-like hydrolase	-	E1-E2_ATPase,HMA,Hydrolase	zinc-transporting P-type ATPase (zinc efflux pump) involved in zinc tolerance	ziaA	ziaA; slr0798	PM
slr2043	P73085	-0.336907	0.0960344	0.177969	1	Zinc-uptake complex component A periplasmic	zntC	ZnuA	zinc transport system substrate-binding protein	znuA	znuA	PM
slr2044	P73086	0.0795766	-0.332037	0.565853	0.0412949	AAA domain, putative AbiEii toxin, Type IV TA system	-	ABC_tran	zinc transport system ATP-binding protein	znuB	znuB; sigH; slr2044	Unknown
slr2045	P73087	0.118737	-0.0497863	0.348536	0.456336	ABC 3 transport family	-	ABC-3	zinc transport system permease protein	znuC	znuC; sigH	Unknown
Potassium transport
slr1729	P73867	-0.453965	-0.426438	4.18e-07	3.35e-09	Part of the high-affinity ATP-driven potassium transport (or Kdp) system, which catalyzes the hydrolysis of ATP coupled with the electrogenic transport of potassium into the cytoplasm. This subunit is responsible for energy coupling to the transport system	kdpB	E1-E2_ATPase,Hydrolase	potassium-transporting P-type ATPase B chain	kdpB	kdpB	PM
slr1730	P73869	-0.42319	-0.331404	0.0704624	0.01515	Part of the high-affinity ATP-driven potassium transport (or Kdp) system, which catalyzes the hydrolysis of ATP coupled with the electrogenic transport of potassium into the cytoplasm. This subunit acts as a catalytic chaperone that increases the ATP- binding affinity of the ATP-hydrolyzing subunit KdpB by the formation of a transient KdpB KdpC ATP ternary complex	kdpC	KdpC	potassium-transporting P-type ATPase C chain	kdpC	kdpC	Unknown
slr1728	P73866	-0.323828	-0.0657913	0.0198253	0.056899	Part of the high-affinity ATP-driven potassium transport (or Kdp) system, which catalyzes the hydrolysis of ATP coupled with the electrogenic transport of potassium into the cytoplasm. This subunit binds and transports the potassium across the cytoplasmic membrane	kdpA	KdpA	potassium-transporting P-type ATPase A chain	kdpA	kdpA	PM
slr1731	P73870	-0.137132	-0.326562	0.69897	0.000455904	Osmosensitive K channel histidine kinase KdpD	kdpD	KdpD,Usp	potassium-transporting P-type ATPase D chain	kdpD	kdpD	PM
sll0493	Q55496	-0.0981737	0.0185693	0.87342	0.660858	TrkA-C domain	trkA	TrkA_C,TrkA_N	potassium uptake protein A	ktrA	KtrA	PM
slr0498	Q55815	-0.0582488	-0.305132	1	0.0194864	Ion channel	-	Ion_trans_2	thylakoid potassium channel	synK	synK; slr0498	Unknown
sll0993	P73132	-0.0057105	0.241073	0.647505	0.210964	Ion channel	-	Ion_trans_2,TrkA_C,TrkA_N	putative potassium channel	synCak	kchX	PM
slr1509	P73949	0.07407	0.167568	0.101298	0.641178	Cation transport protein	trkG	TrkH	membrane subunit of a Ktr-like ion transport system	ktrB; ntpJ	ktrB; ntpJ	PM
