## Supplementary material for "Study of excess manganese stress response highlights the central role of manganese exporter Mnx for holding manganese homeostasis in the cyanobacterium *Synechocystis sp.* PCC 6803": Table S10

### Sheet: S10
Table S10: Differentially expressed genes under Fe deficiency [34, 44, 29] and Mn excess (this study), respectively, in Synechocystis sp. PCC 6803. Given are log2-fold changes from the Fe deficiency studies (WT samples only, microarrays) and log2-fold changes and q-values from the Mn excess study (WT and ∆mnx mutant, RNA-seq). NA indicates that no data were available for the respective gene loci.…
gene loci	gene name	Prieto et al., 2012 [34]	Sharon et al., 2014 [44]	Singh et al., 2003 [28]	WT log2FC	Δmnx log2FC	WT q-value	Δmnx q-value
Aminoacid metabolism
Ile biosynthesis
slr2072	ilvA	NA	NA	NA	-0.332914	-0.525584	0.0192135	1.14151e-08
slr2088	ilvB	NA	NA	1.47073	-0.16769	-0.224384	0.412136	0.000132378
sll1363	ilvC	NA	NA	-1.39049	-0.241195	-0.369233	0.0287182	1.04495e-10
slr0452	ilvD	NA	NA	-1.46132	-0.307361	-0.693147	0.00750313	3.02191e-18
sll0065	ilvN	NA	NA	NA	-0.140264	-0.11244	0.450512	0.0242081
Lysine degradation
slr0049	-	NA	NA	NA	-0.23245	0.0729228	0.0292522	0.660858
slr0370	gabD	NA	NA	1.59465	-0.32898	-0.114247	0.00545306	0.00299063
sll1495	ihgO	NA	NA	NA	-0.373754	-0.0462174	0.0020473	0.160181
slr1993	phaA	NA	NA	NA	-0.41283	0.112026	0.00750821	1
ATP depletion
sll1326	atpA	-0.197	NA	-2.16	-0.472647	-1.25451	1.01e-07	3.11e-44
sll1327	atpC	NA	-1.69	NA	-0.554987	-1.03868	8.06e-08	2.36e-42
sll1325	atpD	-0.178	NA	-2.31	-0.217444	-0.744096	0.0740589	1.29e-27
slr1329	atpD	1.143	NA	-1.95	-0.131009	-0.625366	0.569847	2.71e-20
ssl2615	atpE	NA	-1.18	-1.95	-0.200992	-0.811252	0.208399	9.75e-13
sll1324	atpF	-0.033	NA	-1.28	-0.0714892	-0.724784	0.995535	5.81e-17
sll1323	atpG	-0.031	NA	-1.58	-0.0425031	-0.806713	0.944003	6.94e-16
sll1322	atpI	-0.173	-1.47	-2.61	-0.0669325	-0.76577	1	1.44e-25
slr1291	ndhD2	NA	NA	NA	1.81622	2.95085	8.32677e-177	8.12381e-220
sll0520	ndhI	-1.347	NA	NA	0.341794	0.332583	1.32e-08	0.00291687
slr1280	ndhK	-1.269	-1.4	NA	0.231571	0.185092	8.85e-06	0.333534
sll1262	ndhN	NA	NA	NA	0.363884	0.555252	1.45882e-08	2.92885e-10
slr1623	ndhM	NA	NA	NA	0.693174	0.906603	1.56304e-22	1.09503e-29
ssr1386	ndhL	NA	NA	NA	0.130489	0.552271	0.253443	4.11386e-05
sll0521	ndhG	-1.135	NA	NA	0.069297	-0.0991888	0.0850283	0.00414992
sll0522	ndhE	NA	NA	NA	0.175977	-0.212695	0.0064778	0.00191099
slr1279	ndhC	NA	NA	-1.38239	0.350715	0.622631	7.57537e-07	2.13377e-11
sll0223	ndhB	NA	NA	-1.5988	0.479152	0.781621	2.46473e-21	1.14531e-23
sll0519	ndhA	NA	NA	NA	0.412228	0.408566	8.00744e-14	3.05625e-05
slr1281	ndhJ	NA	NA	NA	0.0957708	0.0635159	0.0504023	0.74191
sll0272	ndhV	NA	NA	NA	-0.06599	-0.0117564	1	0.239512
ssl1690	ndhO	NA	NA	-1.19745	-0.14389	-0.214356	0.428515	0.0225212
slr0261	ndhH	NA	NA	NA	0.408505	0.471139	1.43845e-15	6.36424e-07
slr0844	ndhF1	NA	NA	NA	-0.152199	-0.00719962	0.398418	0.0908857
Bicarbonate transport
slr1512	sbtA	-3.462	-1.44	-1.49953	-1.13205	-1.04647	3.32e-19	2.94e-59
sll0834	bicA	NA	NA	NA	-1.68156	-1.3567	4.47829e-62	5.56206e-59
slr1302	cupB	NA	NA	-1.32162	0.674837	1.04772	4.4638e-18	4.27475e-39
sll1734	cupA	-2.985	-0.68	-1.47348	-0.669834	-0.676163	1.68549e-10	8.37676e-27
Calvin-Benson-Bassham cycle
slr0009	cbbL	-0.541	-1.57	-1.58	0.138221	-0.390184	0.00504028	2.31e-09
slr0012	cbbS	-0.45	-2.13	-2.19	-0.126045	-0.973458	0.414478	1.46e-38
sll1070	tktA	NA	NA	NA	-0.149813	-0.270299	0.376514	2.20545e-07
sll0807	rpe	NA	NA	-1.42583	0.285009	0.470154	2.03891e-06	0.000192525
slr0194	rpiA	NA	NA	NA	-0.420812	-0.261776	0.0001824	0.000373804
ssl2153	rpiB	NA	NA	1.05631	-0.0523078	-0.00197632	1	0.817919
sll1525	prk	NA	NA	-1.24	-0.118481	-0.277452	0.552466	8.2e-10
sll1342	gap2	NA	NA	NA	-0.274668	-0.186709	0.00315411	5.31431e-06
slr0394	pgk	NA	NA	NA	-0.282247	-0.34657	0.0238933	4.62165e-12
slr0783	tpiA	NA	NA	NA	-0.256923	-0.563227	0.125996	4.44805e-11
slr0943	fba1	NA	NA	-3.54	-0.0811335	0.173084	0.963907	0.572922
sll0018	fba2	NA	NA	NA	0.0508399	0.0758445	0.10332	0.663931
slr2094	fbp1	NA	NA	NA	-0.181552	-0.705676	0.224054	3.57057e-25
slr0952	fbp2	NA	NA	1.41	0.177959	0.521718	0.00375601	1.42e-07
Carotenoid biosynthesis
sll0659	-	NA	NA	NA	0.123599	0.32335	0.0540334	0.0218408
slr1255	crtB	NA	NA	NA	0.526121	0.991808	1.74101e-12	1.86223e-32
slr0940	crtQ	NA	NA	NA	0.195334	0.69568	0.0284477	6.31579e-11
sll1468	crtR	NA	NA	NA	0.108008	0.48801	0.0346856	1.25804e-06
sll0254	crtU	NA	NA	NA	-0.0800996	0.337407	0.976181	0.00672934
slr1254	pds	1.205	NA	1.2005	0.321191	0.959043	7.3362e-05	3.16024e-25
Chaperones and proteases
sll1463	ftsH3	NA	NA	1.48	-0.131892	-0.181053	0.510962	3.19e-05
slr1604	ftsH2	NA	NA	-1.99	0.0542397	0.457586	0.16898	1.44e-06
slr0228	ftsH1	1.336	-1.21	1.72	-0.146367	0.643819	0.426457	1.46e-12
sll1932	dnaK1	NA	NA	-1.49	-0.203027	0.198588	0.0938004	0.316001
slr2076	groEL1	NA	0.83	-1.11	0.222071	0.314875	7.49e-06	0.0112648
sll0416	groL2	NA	-1.03	1.16	0.405903	0.51811	2.06e-14	1.48e-08
slr2075	groS	NA	NA	1.39	0.466822	0.512056	5.02e-13	8.64e-09
CO2 fixation
slr0012	cbbS	-0.45	-2.13	-2.19	-0.126045	-0.973458	0.414478	1.46e-38
slr0009	cbbL	-0.541	-1.57	-1.58	0.138221	-0.390184	0.00504028	2.31e-09
sll1028	ccmK1	NA	-0.99	-2.19	0.447681	0.779442	1.52e-12	9.89e-08
sll1029	ccmK2	0.105	-0.96	-1.95	0.672235	0.569913	1.4e-16	0.000421878
sll1031	ccmM	NA	NA	-2.1	-0.0183788	0.539647	0.59296	0.00071117
sll1525	prk	NA	NA	-1.24	-0.118481	-0.277452	0.552466	8.2e-10
Cytochrome b6f complex
sll1316	petC1	NA	NA	NA	0.150929	-0.213236	0.00839199	3.26e-05
sll1317	petA	NA	NA	NA	0.0967978	-0.338066	0.0525327	7.28142e-07
slr0342	petB	NA	NA	NA	0.0623839	-0.142413	0.0996213	0.000517059
slr0343	petD	NA	-1.51	2.4	0.116128	-0.260402	0.0133124	3.21e-06
Fe depletion
slr1512	sbtA	-3.462	-1.44	-1.49953	-1.13205	-1.04647	3.32e-19	2.94e-59
sll0247	isiA	5.53	6.64	22.09	0.122055	0.0267853	0.131464	0.554381
sll0248	isiB	5.438	3.46	9.14	-0.252675	-0.0103918	0.630734	0.806689
sll0249	isiC	3.637	2.12	14.17	-0.220952	0.112236	0.644125	1
ssl0461	isiD	1.875	0.95	1.67	-0.0562796	0.0495626	0.989993	0.948737
Fe/S cluster assembly
ISC system
slr0846	iscR	NA	NA	NA	-0.382414	0.344821	0.181457	0.385567
slr0148	fdx	NA	NA	NA	-0.286767	-0.464977	0.0747023	0.000245946
sll0170	hscA	NA	1.35	NA	0.353776	0.230996	1.78625e-09	0.00507182
sll0169	hscB	NA	NA	NA	-0.0646202	0.0130723	0.749113	0.718069
slr1565	iscA	NA	NA	NA	-0.0739599	-0.141722	0.967025	0.103499
slr0387	iscS1	NA	NA	NA	-0.51736	-0.0572416	0.000834559	0.314219
sll0704	iscS2	NA	NA	NA	0.109272	-0.127129	0.0943887	0.0437243
Nif system
ssl2667	nifU	NA	1.06	NA	-0.222838	-0.148204	0.294328	0.120797
Suf system
sll0088	sufR	0.486	NA	NA	-0.0054528	0.815454	0.594216	1.58e-20
slr1417	sufA	NA	NA	1.61637	-0.469158	-0.249749	2.68294e-06	0.000192584
slr0074	sufB	1.234	4.92	-1.66	-0.0221485	1.54001	0.682355	1e-68
slr0075	sufC	0.641	NA	1.46398	-0.0781225	1.51754	0.938447	1.29e-49
slr0076	sufD	0.557	NA	NA	-0.251875	1.35866	0.0158406	6.47e-40
slr1419	sufE	NA	NA	-1.61598	-0.0403781	-0.157854	0.993188	0.0760379
slr0077	sufS	NA	NA	NA	-0.259156	1.47055	0.015745	2.74e-52
Fe/S cluster containing
ssl0020	fdx	NA	NA	-2.08019	-1.40544	-1.97374	2.77114e-85	1.70047e-127
sll0520	ndhI	-1.347	NA	NA	0.341794	0.332583	1.32e-08	0.00291687
slr1280	ndhK1	-1.269	-1.4	NA	0.231571	0.185092	8.85e-06	0.333534
sll1316	petC1	NA	NA	NA	0.150929	-0.213236	0.00839199	3.26e-05
slr1834	psaA	NA	-1.09	2.31	-0.467326	-1.71294	0.00015201	2.58e-47
slr1835	psaB	-0.542	-2.29	-1.45	-0.515819	-1.59682	5.61e-07	3.58e-45
ssl0563	psaC	NA	NA	-2.24	-0.741195	-1.8339	4.31e-12	1.84e-101
Fe storage
ssl2250	-	2.215	NA	NA	-1.63851	-1.96803	5.71519e-07	1.08702e-10
sll1341	bfrA	NA	NA	NA	-0.156813	-0.507019	0.17339	1.04892e-11
slr1890	bfrB	NA	NA	NA	-0.0670647	-0.318532	0.757877	1.09557e-05
slr1894	dps	NA	NA	2.1387	0.306243	0.230841	1.48422e-05	0.0234722
Fe transport
sll0477	exbB3	NA	NA	NA	-0.595601	-0.759206	4.66367e-06	1.1086e-12
sll0478	exbD3	NA	NA	NA	-0.503232	-1.10565	0.0280878	8.75093e-06
sll0479	exbD4	NA	NA	NA	-0.104487	-0.48628	0.855153	0.0488297
sll1404	exbB1	4.173	2.67	1.44	-2.04694	-1.7381	4.72e-31	4.7e-21
sll1405	exbD1	3.754	1.93	1.43	-2.76171	-1.53587	4.13e-18	3.09e-08
sll1406	fhuA2	2.435	1.27	2.3	-0.418257	0.0776081	0.000309315	0.774073
sll1878	futC	1.983	1.74	2.29	-1.1892	-2.59457	2.07e-37	3.54e-190
slr1295	futA1	3.691	4.07	NA	-1.67287	-1.88236	2.71e-98	5.45e-125
slr0327	futB	NA	NA	NA	0.224119	0.343904	0.00102131	4.88999e-05
slr0513	futA2	3.637	2.54	3.8	-1.42434	-2.11638	8.21e-65	5.78e-134
slr0677	exbB2	NA	NA	NA	0.178695	0.387085	0.0222406	0.00010905
slr0678	exbD2	NA	NA	NA	0.148501	0.206251	0.0310856	0.0872755
slr1318	fecE	1.183	NA	1.66263	-0.778783	-0.653018	0.000883349	0.00210895
slr1319	fecB1	0.83	NA	NA	-0.456494	-0.249278	0.00784492	0.00570212
slr1392	feoB	2.123	1.55	NA	-0.408294	0.236151	5.19e-06	0.195269
slr1484	tonB	NA	NA	3.75927	-1.49729	-1.96252	3.15363e-44	4.47247e-92
ssr2333	feoA	3.191	2.35	NA	-1.32866	-1.3041	1.94e-12	1.66e-10
slr1492	decB	NA	NA	NA	0.176759	0.909816	0.307767	3.13e-05
slr1494	decA	NA	NA	NA	0.149183	0.33168	0.0165566	0.0337927
Flavodiiron proteins
sll0218	-	-5.838	NA	NA	0.705211	0.885837	1.22591e-31	7.93191e-32
sll1521	flv1	NA	NA	NA	0.178361	0.0744116	0.0203253	0.804629
sll0219	flv2	-5.792	NA	NA	0.529847	0.773828	1.87315e-18	8.8985e-31
sll0550	flv3	-1.415	NA	NA	0.283571	0.6901	5.09909e-06	5.792e-15
sll0217	flv4	-5.21	NA	NA	1.09395	1.34907	9.28939e-69	7.92702e-63
Heme and chlorophyll biosynthesis
Tetrapyrrole biosynthesis
sll0179	gltX	NA	NA	NA	-0.352574	-0.130444	7.62e-05	0.000488714
slr1808	hemA	NA	NA	NA	0.0018813	-0.581676	0.476686	2.69e-21
sll0017	hemL	NA	NA	NA	-0.329288	-0.345005	0.00106284	1.18834e-09
sll1994	hemB	NA	NA	NA	-0.424757	-0.414438	3.27e-06	2.7e-08
slr1887	hemC	0.638	NA	NA	-0.0965288	0.0715632	0.837314	0.726825
sll0166	hemD	NA	NA	NA	-0.101262	-0.199218	0.869203	0.000471005
Heme a biosynthesis
sll1899	ctaB	NA	NA	-1.51159	-0.00574447	0.0902387	0.58823	0.870479
sll1898	-			NA	0.00689824	0.252364	0.471551	0.0808356
Heme b biosynthesis
sll1185	hemF	0.093	NA	1.14266	-1.42253	-2.19824	1.96e-69	4.7e-121
slr0839	hemH	NA	NA	NA	0.0212322	0.358995	0.45886	0.00625058
slr0536	hemE	NA	-1.2	NA	-0.164061	-0.175816	0.320442	0.000234548
sll1876	hemN1	NA	NA	-3.05508	-0.652407	-0.536854	0.0077936	4.38e-05
sll1917	hemN2	NA	NA	-1.40656	-0.112281	-0.121016	0.776463	0.0388492
slr1790	hemJ	NA	NA	NA	-0.126288	-0.102764	0.514355	0.0134675
Cytochrome c biosynthesis
sll0686	ccdA1	NA	NA	-1.30903	0.150561	-0.0536733	0.0638132	0.283687
sll0621	ccdA2	NA	NA	NA	0.217642	0.388415	0.00277583	0.00107219
slr2087	resB	NA	NA	NA	0.108007	0.3689	0.0345617	0.00172004
sll1513	resC	NA	NA	NA	0.0832471	0.31739	0.0665766	0.00467876
Chlorophyllide a biosynthesis
slr1030	bchI	NA	NA	NA	-0.139871	-0.0647732	0.438269	0.0252728
slr1055	bchH	NA	NA	NA	-0.0039915	0.0993762	0.410157	0.831367
slr1777	bchD	NA	NA	-1.78262	-0.0276874	-0.0268089	0.650924	0.074039
slr0525	bchM	NA	NA	-1.32515	-0.182861	0.0516346	0.25718	0.66958
slr0772	bchB	-0.752	NA	NA	-0.0735018	-1.45229	0.981087	9.49e-11
slr0905	bchE	NA	-1.22	-3.49758	-0.221038	0.0742902	0.370919	0.811098
slr0750	bchN	NA	-1.1	-4.68826	-1.25258	-0.929649	2.57e-28	7.24e-14
sll1214	acsF1	NA	NA	1.55977	-0.253313	-0.732053	0.0058833	1.36408e-24
sll1874	acsF2	NA	NA	NA	-0.508199	-0.31702	0.000791002	0.00166469
slr1780	-			-1.62282	0.0262428	-0.495126	0.693366	4.887e-05
slr0749	bchL	0.006	-1.44	NA	-0.138407	-1.25622	0.9202	3.59e-13
Chlorophyll a biosynthesis
slr1923	bciB	NA	NA	NA	0.0555191	0.270183	0.19946	0.17417
slr0056	chlG	0.543	NA	1.70589	-0.007797	0.0425745	0.596531	0.458353
sll1091	chlP	NA	NA	NA	-0.349097	-0.988032	0.0166047	1.75403e-28
KDO2 lipid biosynthesis
sll0379	lpxA	NA	-1.25	NA	-0.276017	-0.200708	0.0142615	0.000194487
sll1508	lpxC	0.523	NA	-2.34777	-0.339873	-0.238079	0.0167819	0.0030199
slr0776	lpxD	NA	NA	NA	-0.259079	-0.256939	0.0414527	0.000137111
Major outer membrane pores
slr1908	-	0.89	NA	-1.3758	-0.83126	-0.99948	3.08225e-33	3.12336e-62
slr1841	-			NA	-0.556931	-0.268143	3.13234e-18	2.56804e-07
Minor outer membrane pores
sll0772	-	NA	NA	-1.29771	-0.305404	-0.657599	0.00586937	1.50697e-09
sll1550	-	1.535	NA	NA	-0.253683	-0.475823	0.0918063	5.86512e-05
slr0042	oprB	-4.007	NA	-1.51768	-0.139653	0.0484384	0.218448	1
sll1271	-	NA	NA	NA	-0.151336	0.516056	0.350164	5.0336e-06
Photosystem I
ssl0563	psaC	NA	NA	-2.24	-0.741195	-1.8339	4.31e-12	1.84e-101
slr1834	psaA	NA	-1.09	2.31	-0.467326	-1.71294	0.00015201	2.58e-47
slr1835	psaB	-0.542	-2.29	-1.45	-0.515819	-1.59682	5.61e-07	3.58e-45
ssr2831	psaE	NA	NA	-1.73	-0.464538	-1.77442	0.000562801	5.25e-64
sll0629	psaK2	NA	NA	-1.35	-0.189323	-0.5383	0.184704	8.68e-11
slr1655	psaL	NA	NA	-1.75259	-0.745171	-1.16586	4.64917e-10	1.36499e-39
ssr0390	psaK1	NA	NA	NA	-0.817671	-1.3107	9.25997e-23	5.19146e-42
sll0819	psaF	NA	NA	NA	-0.292022	-0.781065	0.00428053	2.59283e-25
slr0737	psaD	NA	NA	NA	-0.760617	-1.75281	5.48204e-15	7.83444e-128
Photosystem II
sll1638	psbQ	NA	NA	NA	-0.711257	-1.01905	1.25799e-12	7.00724e-32
ssr3451	psbE	NA	-0.8	-1.28	-0.550985	-0.735877	4.61e-12	3.4e-24
ssl2598	psbH	NA	NA	-3.37	-0.512294	-1.04911	4.11e-06	4.15e-25
slr0906	psbB	NA	-1.45	-2.42	-0.35616	-0.375379	8.39e-06	1e-13
sll0851	psbC	NA	NA	NA	-0.351979	-0.590433	3.9418e-05	3.39553e-24
sll0427	psbO	0.066	-1.73	-2.67	-0.238663	-0.52944	0.0240845	2.17e-22
sll1398	psbW1	NA	NA	NA	-0.223781	-0.216877	0.147708	0.00323366
sll0258	psbV	NA	-1.05	-2.15	-0.20684	-0.508678	0.0674225	3.59e-18
sll1194	psbU	NA	-1	-1.76	-0.141898	0.0383473	0.409798	0.665563
sll0849	psbD1	NA	NA	NA	0.136923	-0.0468153	0.00703231	0.0602493
slr0927	psbD2	NA	NA	NA	0.136923	-0.0468153	0.00703231	0.0602493
slr1181	psbA1	NA	NA	NA	0.172594	0.0226278	0.0601332	0.515723
sll1867	psbA3	NA	NA	NA	0.404608	0.241872	1.3587e-16	0.0739973
slr1311	psbA2	NA	NA	NA	0.404608	0.241872	1.3587e-16	0.0739973
sll1867	psbA3	NA	NA	NA	0.730759	1.305	8.23897e-28	4.24026e-70
slr1311	psbA2	NA	NA	NA	0.730759	1.305	8.23897e-28	4.24026e-70
Phycobilisome
ssr3383	apcC	0.151	-2.02	-2.46	-1.01652	-2.22389	1.58e-33	3.62e-131
slr2067	apcA	0.243	-1.03	-3.19	-0.533557	-1.38567	4.66e-07	2.45e-38
slr1986	apcB	0.068	-1.04	-2.11	-0.577975	-1.65346	6.43e-10	4.76e-59
slr0335	apcE	-0.017	NA	-1.87	-0.593345	-1.49346	1.86e-09	4.07e-63
slr1459	apcF	-0.314	NA	-1.8	-0.414307	-0.539752	0.000131168	2e-17
sll1578	cpcA	NA	-2.07	-2.32	-0.696094	-1.69978	4.4e-13	5.56e-79
sll1577	cpcB	NA	-2.24	-2.68	-0.440732	-1.25435	7.42e-05	1.01e-41
sll1580	cpcC	NA	-1.66	-6.19	-0.729781	-1.4368	2.74e-19	1.94e-102
sll1579	cpcC2	0.071	-2.28	-3.9	-0.655783	-1.48131	9.83e-17	8.82e-87
ssl3093	cpcD	NA	-2.79	-2.68	-1.00317	-1.73457	4.37e-21	6.08e-79
sll1471	cpcG2	0.429	NA	-2.2	-1.12446	-1.36305	1.09e-06	4.26e-10
slr2051	cpcG2	NA	-0.99	-1.73	-0.590645	-1.05636	7.39e-13	1.82e-76
Phycocyanobilin biosynthesis
sll1184	pbsA1	-0.409	NA	-1.55186	-0.299378	-1.60007	0.135319	9.54e-74
sll1875	pbsA2	NA	NA	NA	-0.479438	-0.568471	0.0310733	0.000431669
slr0116	pcyA	NA	NA	NA	0.283371	0.456455	0.00115922	7.23418e-05
Reactive oxygen species scavenging
slr1516	sodB	-1.06	NA	NA	0.692797	0.864312	1.1061e-32	2.37358e-29
sll1987	katG	NA	NA	NA	-0.458208	-0.5264	3.34998e-08	7.56609e-20
slr1171	gpx1	NA	NA	1.53713	-0.168757	0.0563591	0.216463	0.683596
slr1992	gpx2	NA	NA	NA	0.303053	0.430879	0.000108982	1.69894e-05
sll0755	tpx	NA	NA	NA	0.00925568	0.372859	0.519963	0.00901321
ssr2061	gr	NA	NA	NA	-0.316785	0.345077	0.300826	0.144016
slr1238	gshB	NA	NA	NA	0.0624681	0.414416	0.244262	0.000141325
Ribosomes
sll1744	rpl1	0.35	NA	1.00478	0.343322	0.524801	1.04446e-06	8.58266e-09
sll1802	rpl2	NA	NA	-1.02598	0.4365	0.397973	5.26426e-12	0.000247657
sll1799	rpl3	NA	NA	1.29115	0.977822	0.946109	3.82125e-63	9.54322e-33
sll1800	rpl4	NA	NA	-1.37697	0.514163	0.570662	5.85389e-13	2.60251e-10
sll1808	rpl5	NA	NA	-1.26255	0.278809	0.384698	1.15743e-05	0.00122506
sll1810	rpl6	NA	NA	-1.41494	0.366499	0.242256	4.19997e-07	0.139238
sll1745	rplJ	NA	-1.73	-1.92355	0.273427	0.222359	9.75107e-05	0.153029
sll1743	rplK	0.347	NA	-1.20459	0.360667	0.611133	0.000216133	1.29325e-11
sll1821	rplM	NA	NA	1.13512	0.153179	0.396531	0.0042999	0.000726868
sll1806	rplN	NA	NA	-2.12099	0.398492	0.52324	1.11232e-09	3.83452e-07
sll1813	rplO	NA	NA	-2.10679	0.304943	0.291114	7.29676e-06	0.0536364
sll1805	rplP	NA	NA	1.21922	0.228934	0.163119	0.00195033	0.510188
sll1819	rplQ	NA	NA	1.24571	-0.0107969	0.301444	0.661282	0.0149389
sll0767	rplT	NA	NA	-1.0311	0.220629	-0.0627512	0.000692903	0.121602
slr1678	rplU	NA	NA	NA	0.306406	0.0308318	2.53893e-07	0.583567
sll1803	rplV	NA	NA	-1.08721	0.482739	0.330577	2.94716e-09	0.00463975
sll1801	rplW	NA	NA	-1.03957	0.734028	0.358403	1.09168e-18	0.00145759
sll1807	rplX	NA	NA	1.12347	0.2911	0.303373	9.58329e-05	0.00671179
ssl3436	rpmC	NA	NA	-1.08675	0.388329	0.387361	1.51316e-06	0.000192584
sll1260	rps2	NA	NA	-1.36717	0.23689	-0.0517876	9.65805e-05	0.121056
sll1804	rps3	NA	NA	1.00779	0.358662	0.343145	4.10881e-09	0.00247997
sll1812	rps5	NA	NA	1.13022	0.118487	0.15577	0.0221801	0.554381
sll1767	rps6	NA	NA	-1.24541	0.280385	0.349239	1.61036e-05	0.00108854
sll1097	rps7	0.584	NA	2.1454	0.138537	0.233453	0.0277393	0.0726131
sll1809	rps8	NA	NA	1.82907	0.207396	0.359129	0.0099569	0.0110159
sll1822	rps9	NA	NA	1.44675	0.124122	0.373126	0.0302227	0.000785282
sll1817	rpsK	NA	NA	1.36126	0.208481	0.267425	0.000385686	0.0328317
sll1816	rpsM	NA	NA	1.37575	0.380202	0.268196	1.03373e-08	0.0193853
slr0628	rpsN	NA	NA	1.80308	0.108079	0.143119	0.038227	0.507619
ssl3437	rpsQ	NA	NA	-1.0931	0.332388	0.249764	2.47074e-05	0.0521724
ssl3432	rpsS	NA	NA	-1.15546	0.659665	0.503262	1.45567e-13	8.32494e-07
RuBisCO shunt
sll1070	tktA	NA	NA	NA	-0.149813	-0.270299	0.376514	2.20545e-07
slr1793	tal	NA	NA	1.26353	-0.195016	-0.140409	0.178115	0.0032873
sll0807	rpe	NA	NA	-1.42583	0.285009	0.470154	2.03891e-06	0.000192525
slr0194	rpiA	NA	NA	NA	-0.420812	-0.261776	0.0001824	0.000373804
ssl2153	rpiB	NA	NA	1.05631	-0.0523078	-0.00197632	1	0.817919
sll1525	prk	NA	NA	-1.24	-0.118481	-0.277452	0.552466	8.2e-10
slr0009	cbbL	-0.541	-1.57	-1.58	0.138221	-0.390184	0.00504028	2.31e-09
slr0012	cbbS	-0.45	-2.13	-2.19	-0.126045	-0.973458	0.414478	1.46e-38
slr1945	gpmI	NA	NA	NA	-0.387617	-0.346262	0.000551287	5.17191e-12
slr0752	eno	NA	NA	NA	-0.226069	0.0859483	0.0608811	0.76929
sll0587	pyk1	NA	NA	NA	-0.112206	0.274401	0.78597	0.159274
sll1275	pyk2	NA	NA	NA	-0.171993	-0.370849	0.32193	5.05112e-11
Signalling
slr0756	kaiA	NA	NA	-1.14343	0.347167	0.427957	5.35631e-08	1.68382e-05
sll1596	kaiB2	NA	NA	NA	0.40596	0.686642	0.0231764	0.000280926
slr0758	kaiC	NA	NA	NA	0.206631	0.340271	0.000684029	0.00232633
slr2047	phoH	NA	NA	NA	0.210225	0.449576	0.00746075	8.72004e-05
sll1595	suhB	NA	NA	NA	0.162226	0.597011	0.0729742	6.7897e-06
Transcritpion factors
sll0567	fur	NA	0.83	NA	0.432706	1.30979	5.43665e-06	8.85704e-36
slr1837	manR	NA	NA	-1.37123	-0.0593056	0.362295	1	0.00163168
sll1205	pchR	NA	NA	NA	-0.520653	-0.574937	0.0105855	0.000126261
slr1489	pchR	NA	NA	NA	-0.210353	0.0527395	0.447828	0.852435
sll1408	pcrR	NA	NA	1.78	-0.0481479	-0.0825443	0.982273	0.226803
sll0088	sufR	0.486	NA	NA	-0.00545283	0.815454	0.594216	1.57714e-20
