## Supplementary material for "Study of excess manganese stress response highlights the central role of manganese exporter Mnx for holding manganese homeostasis in the cyanobacterium *Synechocystis sp.* PCC 6803": Table S11

### Sheet: S11
Table S11: Fur Regulon according to [36] and the corresponding transcript abundances of our RNAseq analysis. For all proposed Fur targets, gene loci and names are shown, together with the corresponding log2-fold changes and q-values of WT and ∆mnx mutant line.
gene loci	gene name	WT log2FC	Δmnx log2FC	WT q-value	Δmnx q-value
slr1316	fecC	-0.190717	-0.142649	0.565623	0.173696
slr1317	fecD	-0.257888	-0.111476	0.356646	0.282936
slr1318	fecE	-0.778783	-0.653018	0.000883349	0.00210895
slr1319	fecB1	-0.456494	-0.249278	0.00784492	0.00570212
sll1206	iutA/schT	-0.34305	-0.218901	0.0961897	0.0381446
sll1205	pchR	-0.520653	-0.574937	0.0105855	0.000126261
sll1404	exbB1	-2.04694	-1.7381	4.72352e-31	4.70101e-21
sll1405	exbD1	-2.76171	-1.53587	4.12727e-18	3.08709e-08
sll1406	fhuA2	-0.418257	0.0776081	0.000309315	0.774073
sll1407	-	-0.292263	0.0847641	0.326746	0.986839
sll1408	pcrR	-0.0481479	-0.0825443	0.982273	0.226803
sll1409	fhuA1	-0.195168	0.232096	0.411109	0.378687
sll1202	fecB2	0.0592294	-0.0227915	0.71678	0.71285
sll1203	-	-0.179825	-0.0479188	0.707957	0.599666
sll1204	-	0.225874	0.283784	0.184704	0.428357
slr1484	tonB	-1.57287	-1.9483	3.15363e-44	4.47247e-92
slr1485	-	-1.44567	-1.37174	8.05881e-23	1.06909e-19
slr1488	-	-0.245499	-0.115436	0.384209	0.166214
slr1489	pchR	-0.210353	0.0527395	0.447828	0.852435
slr1490	fhuA3	-0.160889	0.0575887	0.608198	0.655409
slr1491	fecB3	0.137157	0.147375	0.362666	0.90224
slr1492	fecB4	0.176759	0.909816	0.307767	3.13191e-05
slr1493	-	0.388623	0.702546	0.083453	0.00858444
slr1494	-	0.149183	0.33168	0.0165566	0.0337927
sll0247	isiA	0.122055	0.0267853	0.131464	0.554381
sll0248	isiB	-0.252675	-0.0103918	0.630734	0.806689
sll0249	isiC	-0.220952	0.112236	0.644125	1
ssl0461	isiD	-0.0562796	0.0495626	0.989993	0.948737
sll0250	dfp	-0.0547103	0.0485503	0.9409	0.572712
slr0267	-	0.0109578	0.174027	0.678504	0.812993
sll1878	futC	-1.1892	-2.59457	2.07321e-37	3.54249e-190
slr1977	-	-0.669533	-0.427978	0.00018183	0.00311378
slr1109	ank	0.142806	0.185567	0.0777148	0.603729
ssl2250	-	-1.63851	-1.96803	5.71519e-07	1.08702e-10
slr1295	futA1	-1.67287	-1.88236	2.71416e-98	5.44929e-125
sll0033	crtH	0.0312316	-0.101482	0.390415	0.0164601
sll1549	-	-0.767462	-0.334502	0.0124723	0.120335
sll1550	-	-0.304631	-0.426528	0.0918063	5.86512e-05
slr0513	futA2	-1.42434	-2.11638	8.21066e-65	5.77729e-134
sll0477	exbB3	-0.643473	-0.708358	4.66367e-06	1.1086e-12
sll0478	exbD3	-0.53132	-1.06114	0.0280878	8.75093e-06
sll0479	exbD4	-0.138712	-0.446232	0.855153	0.0488297
slr1392	feoB	-0.408294	0.236151	5.18935e-06	0.195269
ssr2333	feoA	-1.32866	-1.3041	1.9399e-12	1.6558e-10
